# Regulatory architecture tunes gene expression noise in the plant heat shock response

**DOI:** 10.64898/2026.10.22.760979

**Authors:** Rituparna Goswami, Dora Cano Ramirez, Katie Abley, Mana Afsharinafar, Connor Reynolds, Jiayi Zeng, Marcel Bhattarai, Fiona Jingxuan Zhang, Sandra Cortijo, Anthony Hall, Enrico Sandro Colizzi, James C. W. Locke

**Affiliations:** Sainsbury Laboratory, University of Cambridge, Cambridge, UK; Earlham Institute, Norwich Research Park, Norwich, UK; Max Planck Institute for the Physics of Complex Systems (MPI-PKS), Dresden, Germany; IPSiM, Univ Montpellier, CNRS, INRAE, Institut Agro, Montpellier, France; School of Biological Sciences, University of East Anglia, Norwich, UK; Inria Centre de Lyon, Team Biotic, Villeurbanne, France

**Keywords:** *Arabidopsis thaliana*, Heat stress, Transcriptional noise, Systems biology, Single-cell measurements

## Abstract

Cells within the same tissue can respond differently to the same stress, yet how gene regulatory networks generate and control this variability remains unclear. Here, we show that cell-to-cell variation in the Arabidopsis heat shock response is coordinated across the heat shock regulon and that the distribution of responses is tuned by the underlying regulatory network. Imaging of an *HSP70* promoter reporter revealed basal activity in a subset of root cells and heterogeneous induction after heat shock, with some cells remaining near pre-stress expression levels. Dual reporters showed strong coordination between independently integrated *HSP70* reporter loci, consistent with substantial shared upstream regulatory variation. Single-nucleus RNA sequencing confirmed heterogeneous but coordinated activation of heat shock genes across root cell types. Stronger heat shock states at both ambient and heat stress temperatures were associated with a recurrent thermoprotective programme across root cell populations, whereas weak responders after heat shock were associated with distinct cell-type specific transcriptional programmes, including defence- and jasmonate-associated states in some root cell types. Stochastic modelling suggested that HSFA2-dependent amplification could broaden the distribution of *HSP70* expression across cells. Consistent with this prediction, experiments showed that loss of HSFA2 reduced *HSP70* induction and lowered cell-to-cell variability after controlling for differences in mean expression. Together, these results show that the plant heat shock network controls both the magnitude and distribution of stress-responsive gene expression across cells.
