## Supplemental Data Files for "Regulatory architecture tunes gene expression noise in the plant heat shock response": Supplementary Dataset S5 upregulated in ON nuclei at 22 °C and 35 °C and uCell list.xls

### Sheet: upregulated_intersect_22C
Bold denotes presence in the 15 gene HSP70-associated regulon used to generate Ucell scores
gene_ID	gene_name
AT2G46240	BAG6
AT1G53540	AT1G53540
AT5G52640	HSP90.1
AT1G54050	AT1G54050
AT1G74310	HSP101
AT1G16030	Hsp70b
AT5G51440	AT5G51440
AT2G20560	AT2G20560
AT5G15450	CLPB3
AT5G12020	HSP17.6II
AT3G12580	HSP70
AT1G07400	AT1G07400
AT1G66080	AT1G66080
AT2G32120	HSP70T-2
AT5G09590	MTHSC70-2
AT1G67360	AT1G67360
AT3G07090	AT3G07090
AT2G26150	HSFA2
AT3G09350	Fes1A
AT4G09150	AT4G09150
AT3G16050	PDX1.2
AT3G28210	PMZ
AT1G30070	AT1G30070
AT3G46230	HSP17.4
AT3G24500	MBF1C
AT3G09440	AT3G09440
AT5G05410	DREB2A
AT5G48570	AT5G48570
AT2G29500	AT2G29500
AT4G21320	HSA32
AT3G08970	ATERDJ3A
AT1G52560	AT1G52560
AT4G12400	Hop3
AT5G64510	TIN1
AT2G25140	CLPB4
AT5G25450	AT5G25450
AT3G14200	AT3G14200
AT3G25230	ROF1
AT1G59860	AT1G59860
AT1G79920	Hsp70-15
AT4G15420	AT4G15420

### Sheet: upregulated_intersect_35C
Bold denotes presence in the 15 gene HSP70-associated regulon used to generate Ucell scores
gene_ID	gene_name
AT3G51910	HSFA7A
AT3G24500	MBF1C
AT2G20560	AT2G20560
AT5G12030	HSP17.6A
AT4G25200	HSP23.6-MITO
AT1G67360	AT1G67360
AT4G02550	AT4G02550
AT1G16030	Hsp70b
AT2G46240	BAG6
AT5G15450	CLPB3
AT5G56030	HSP81-2
AT5G42150	AT5G42150
AT5G09590	MTHSC70-2
AT1G30070	AT1G30070
AT1G52560	AT1G52560
AT3G12050	AT3G12050
AT1G54050	AT1G54050
AT5G59720	HSP18.2
AT3G07090	AT3G07090
AT3G44110	J3
AT4G27670	HSP21
AT2G36460	FBA6
AT1G03070	AT1G03070
AT2G29500	AT2G29500
AT2G32120	HSP70T-2
AT5G12020	HSP17.6II
AT1G53540	AT1G53540
AT2G25140	CLPB4
AT4G26780	AR192
AT5G51440	AT5G51440
AT3G23990	HSP60
AT4G09150	AT4G09150
AT3G10020	AT3G10020
AT3G25230	ROF1
AT3G14200	AT3G14200
AT2G28000	CPN60A
AT1G74310	HSP101
AT5G25450	AT5G25450
AT1G26800	AT1G26800
AT3G46230	HSP17.4
AT5G58110	AT5G58110
AT3G08970	ATERDJ3A
AT1G07400	AT1G07400
AT4G33660	AT4G33660
AT5G53400	BOB1
AT1G79920	Hsp70-15
AT3G09350	Fes1A
AT5G35320	AT5G35320
AT2G47180	GolS1
AT3G08690	UBC11
AT5G54165	AT5G54165
AT2G26140	ftsh4
AT5G52640	HSP90.1
AT5G47120	BI1
AT4G29905	AT4G29905
AT5G48570	AT5G48570
AT3G12580	HSP70
AT5G58070	TIL
AT1G64200	VHA-E3
AT4G02920	AT4G02920
AT5G05410	DREB2A
AT4G23570	SGT1A
AT3G16050	PDX1.2

### Sheet: Ucell
gene_ID	gene_name	pearson_r (with HSP70 in 35C)
AT3G12580	HSP70	1
AT1G74310	HSP101	0.765733
AT2G46240	BAG6	0.710208
AT5G52640	HSP90.1	0.686552
AT1G16030	Hsp70b	0.611707
AT4G09150	AT4G09150	0.594201
AT4G12400	Hop3	0.582565
AT2G20560	AT2G20560	0.553602
AT5G05410	DREB2A	0.53569
AT3G07090	AT3G07090	0.527655
AT4G36990	HSF4	0.522493
AT1G54050	AT1G54050	0.522421
AT5G15450	CLPB3	0.516311
AT5G12030	HSP17.6A	0.507564
AT5G09590	MTHSC70-2	0.504345
